# Dual proteomics of *Drosophila melanogaster* hemolymph infected with the heritable endosymbiont *Spiroplasma poulsonii*

**DOI:** 10.1101/2021.02.22.432267

**Authors:** Florent Masson, Samuel Rommelaere, Alice Marra, Fanny Schüpfer, Bruno Lemaitre

## Abstract

Insects are frequently infected with heritable bacterial endosymbionts. Endosymbionts have a dramatic impact on their host physiology and evolution. Their tissue distribution is variable with some species being housed intracellularly, some extracellularly and some having a mixed lifestyle. The impact of extracellular endosymbionts on the biofluids they colonize (e.g. insect hemolymph) is however difficult to appreciate because biofluids composition can depend on the contribution of numerous tissues.

Here we address the question of *Drosophila* hemolymph proteome response to the infection with the endosymbiont *Spiroplasma poulsonii. S. poulsonii* inhabits the fly hemolymph and gets vertically transmitted over generations by hijacking the oogenesis in females. Using dual proteomics on infected hemolymph, we uncovered a low level and chronic activation of the Toll immune pathway by *S. poulsonii* that was previously undetected by transcriptomics-based approaches. Using Drosophila genetics, we also identified candidate proteins putatively involved in controlling *S. poulsonii* growth. Last, we also provide a deep proteome of *S. poulsonii*, which, in combination with previously published transcriptomics data, improves our understanding of the post-transcriptional regulations operating in this bacterium.

**Summary statement:** We report the changes in *Drosophila melanogaster* hemolymph proteome upon infection with the heritable bacterial endosymbiont *Spiroplasma poulsonii*.
