## Supplementary Table S3 for "Dual proteomics of *Drosophila melanogaster* hemolymph infected with the heritable endosymbiont *Spiroplasma poulsonii*"

Protein_IDs	Majority_protein_IDs	locus_tag	Name	Description	log2CPM_Masson2018	AverageLFQ	predicted LFQ from linear model	residuals	standardized_residuals	outlier
MSRO_00966	MSRO_00966	SMSRO_SF009660	spiB	Spiralin precursor	17.29255235	36.60744293	31.39419022	5.213252703	2.310326434	TRUE
MSRO_01234	MSRO_01234	SMSRO_SF012340	Fibril protein	Fibril protein	13.45626443	34.24297987	29.17330157	5.069678292	2.230480009	TRUE
MSRO_00092	MSRO_00092	SMSRO_SF000920	crr 1	Glucose-specific phosphotransferase enzyme IIA component	4.572058294	30.99055806	24.03009205	6.960466011	3.068546699	TRUE
MSRO_02006	MSRO_02006	SMSRO_SF020060	ftn 1	Ferritin	8.234368455	30.85448741	26.15026218	4.704225225	2.065616006	TRUE
MSRO_02128	MSRO_02128	SMSRO_SF021280	hypothetical protein	hypothetical protein	8.613325054	31.01564613	26.36964624	4.645999887	2.039724664	TRUE
MSRO_02319	MSRO_02319	SMSRO_SF023190	hypothetical protein	hypothetical protein	8.075945087	31.01150329	26.05854835	4.952954941	2.175007973	TRUE
MSRO_00458	MSRO_00458	SMSRO_SF004580	hypothetical protein	hypothetical protein	4.717015622	29.94014425	24.11401017	5.826134083	2.567848051	TRUE
MSRO_00022;MSRO_02449;MSRO_02441;MSRO_02421;MSRO_02384;MSRO_02382;MSRO_02372;MSRO_02360;MSRO_02340;MSRO_02326;MSRO_02317;MSRO_02294;MSRO_02290;MSRO_02286;MSRO_02282;MSRO_02271;MSRO_02257;MSRO_02254;MSRO_02249;MSRO_02241;MSRO_02240;MSRO_02214;MSRO_02181;MSRO_02175;MSRO_02166;MSRO_02147;MSRO_02136;MSRO_02133;MSRO_02110;MSRO_02097;MSRO_02089;MSRO_02020;MSRO_02017;MSRO_01937;MSRO_01901;MSRO_01879;MSR…	MSRO_00022;MSRO_02449;MSRO_02441;MSRO_02421;MSRO_02384;MSRO_02382;MSRO_02372;MSRO_02360;MSRO_02340;MSRO_02326;MSRO_02317;MSRO_02294;MSRO_02290;MSRO_02286;MSRO_02282;MSRO_02271;MSRO_02257;MSRO_02254;MSRO_02249;MSRO_02241;MSRO_02240;MSRO_02214;MSRO_02181;MSRO_02175;MSRO_02166;MSRO_02147;MSRO_02136;MSRO_02133;MSRO_02110;MSRO_02097;MSRO_02089;MSRO_02020;MSRO_02017;MSRO_01937;MSRO_01901;MSRO_01879;MSR…	SMSRO_SF000220	hypothetical protein	hypothetical protein	1.36939518	28.57092737	22.17601897	6.394908401	2.839596917	TRUE
MSRO_02325	MSRO_02325	SMSRO_SF023250	parA 3	Chromosome partitioning protein ParA	4.042892939	28.82825668	23.72374973	5.104506953	2.252474068	TRUE
MSRO_00002	MSRO_00002	SMSRO_SF000020	dnaN	DNA polymerase III subunit beta	3.99968746	29.6708471	23.69873739	5.972109716	2.635537515	TRUE
MSRO_00098	MSRO_00098	SMSRO_SF000980	ktrA 1	Ktr system potassium uptake protein A	0.84445418	27.31837952	21.8721222	5.446257319	2.422038021	TRUE
MSRO_01588	MSRO_01588	SMSRO_SF015880	hypothetical protein	hypothetical protein	12.87530689	24.05032281	28.83697593	-4.786653124	-2.104559182	TRUE
MSRO_01943	MSRO_01943	SMSRO_SF019430	hypothetical protein	hypothetical protein	8.773993782	21.44404832	26.46265994	-5.018611628	-2.203194465	TRUE
MSRO_00278	MSRO_00278	SMSRO_SF002780	steT 1	Serine/threonine exchanger SteT	9.060725499	21.61290538	26.62865354	-5.015748154	-2.201774785	TRUE
MSRO_01335	MSRO_01335	SMSRO_SF013350	hypothetical protein	hypothetical protein	8.248675969	21.376898	26.15854503	-4.78164703	-2.099597344	TRUE
MSRO_02311	MSRO_02311	SMSRO_SF023110	Branched-chain amino acid transport system / permease component	Branched-chain amino acid transport system / permease component	11.43640716	23.44464868	28.00397378	-4.559325099	-2.00227591	TRUE
MSRO_01193	MSRO_01193	SMSRO_SF011930	hypothetical protein	hypothetical protein	9.680373278	21.51701189	26.98737758	-5.470365694	-2.401177964	TRUE
MSRO_01927	MSRO_01927	SMSRO_SF019270	stp	Serine/threonine phosphatase stp	8.88215512	20.44288479	26.52527628	-6.082391487	-2.670116033	TRUE
MSRO_01498	MSRO_01498	SMSRO_SF014980	ecfA2 2	Energy-coupling factor transporter ATP-binding protein EcfA2	9.66038859	19.96958326	26.97580813	-7.006224866	-3.075332985	TRUE
MSRO_02028	MSRO_02028	SMSRO_SF020280	RIP metalloprotease RseP	RIP metalloprotease RseP	9.121477506	19.32443549	26.66382385	-7.339388364	-3.221749383	TRUE
MSRO_01030	MSRO_01030	SMSRO_SF010300	hypothetical protein	hypothetical protein	11.00008343	20.29524429	27.75137897	-7.45613468	-3.273726684	TRUE
MSRO_01373	MSRO_01373	SMSRO_SF013730	hypothetical protein	hypothetical protein	8.821926241	20.82316274	26.49040881	-5.667246078	-2.487912685	TRUE
MSRO_00557	MSRO_00557	SMSRO_SF005570	pcrA	ATP-dependent DNA helicase PcrA	9.261364942	20.48254309	26.74480693	-6.262263841	-2.748862891	TRUE
MSRO_02207	MSRO_02207	SMSRO_SF022070	atpH	ATP synthase subunit delta	8.889489252	20.91648597	26.52952213	-5.613036151	-2.464068352	TRUE
MSRO_02185	MSRO_02185	SMSRO_SF021850	ydcV	Inner membrane ABC transporter permease protein YdcV	9.138614221	21.05982897	26.67374457	-5.613915597	-2.464315837	TRUE
MSRO_00118	MSRO_00118	SMSRO_SF001180	trmB	tRNA (guanine-N(7)-)-methyltransferase	7.17701262	19.37957086	25.53814192	-6.158571058	-2.706095476	TRUE
MSRO_01101	MSRO_01101	SMSRO_SF011010	guaC	GMP reductase	11.79586894	19.19808528	28.21207198	-9.013986693	-3.959485643	TRUE
