## Supplementary Table S4 for "Dual proteomics of *Drosophila melanogaster* hemolymph infected with the heritable endosymbiont *Spiroplasma poulsonii*"

### Sheet: Stock list
Fly stocks
Control backgrounds
Stock name	Genotype	Availability	Comment/Reference
OR	+	BDSC #5	Cleaned from Wolbachia
w1118	w[1118]	BDSC #3605	Cleaned from Wolbachia
iso w1118	w[1118] iso	BDSC #5905	Isogenized for chromosomes I,II,III
AMP overexpression
Stock name	Genotype	Availability	Comment/Reference
Act5C-GAL4	y[1] w[*]; P{w[+mC]=Act5C-GAL4}25FO1/CyO, y[+]	BDSC #4414	Cleaned from Wolbachia
UAS-Def	w[1118];UAS-Def	Upon request	Tzou et al. 2002
UAS-Drc	w[1118];UAS-Drc	Upon request	Tzou et al. 2002
UAS-CecA	w[1118];UAS-CecA	Upon request	Tzou et al. 2002
UAS-Att	w[1118];UAS-Att	Upon request	Tzou et al. 2002
UAS-Mtk	w[1118];UAS-Mtk	Upon request	Tzou et al. 2002
UAS-Drs	w[1118];UAS-Drs	Upon request	Tzou et al. 2002
Mutants
Stock name	Genotype	Availability	Comment/Reference
hayan	w[1118];hayanSK3	Upon request	Dudzic et al. 2015
attD	w[1118];AttDSK1	Upon request	Hanson et al. 2019
tep2	w[1118];tep2d11521	Upon request	Dostálová et al. 2017
ΔAMP10	w[1118] iso;Def[SK3], AttC[Mi], Dro-AttAB[SK2], Mtk[R1], Dpt[SK1]; Drs[R1], AttD[SK1]	Upon request	Hanson et al. 2019
CG15293	y1 w*; Mi{MIC}CG15293MI06486	BDSC #43070
RNAi screen
Stock name	Genotype	Availability	Comment/Reference
Empty vector	w[1118];P{VDRCsh60200}attP40	VDRC #60200	Control line
UAS-GFP	y[1] v[1]; P{y[+t7.7] v[+t1.8]=UAS-GFP.VALIUM10}attP2	BDSC #35786	Control line
UAS-mCherry	y[1] sc[*] v[1] sev[21]; P{y[+t7.7] v[+t1.8]=UAS-mCherry.VALIUM10}attP2	BDSC #35787	Control line
smt3-IR	y[1] sc[*] v[1] sev[21]; P{y[+t7.7] v[+t1.8]=TRiP.HMS01540}attP2	BDSC #36125
lsd1-IR	y[1] sc[*] v[1] sev[21]; P{y[+t7.7] v[+t1.8]=TRiP.HMC05894}attP40	BDSC #65020
attC-IR	w1118; P{GD15180}v47041	VDRC #47041
gnbp-like3-IR	y[1] sc[*] v[1] sev[21]; P{y[+t7.7] v[+t1.8]=TRiP.HMC05108}attP40	BDSC #60114
im23-IR	y[1] sc[*] v[1] sev[21]; P{y[+t7.7] v[+t1.8]=TRiP.HMC06163}attP40	BDSC #65901
ebpIII-IR	y[1] sc[*] v[1] sev[21]; P{y[+t7.7] v[+t1.8]=TRiP.HMC04221}attP40	BDSC #55933
sph93-IR	y[1] sc[*] v[1] sev[21]; P{y[+t7.7] v[+t1.8]=TRiP.HMC03740}attP40	BDSC #55853
bomBc3-IR	y1 sc* v1 sev21; P{TRiP.HMS02843}attP40	BDSC #44121
CG4725-IR	w1118; P{KK107160}VIE-260B	VDRC #100223
CG6357-IR	y1 sc* v1; P{TRiP.GL01492}attP40	BDSC #43151
CG14309-IR	y1 sc* v1; P{TRiP.HMS05616}attP40	BDSC #67855
CG31705-IR	y1 v1; P{TRiP.HM04049}attP2	BDSC #31739
CG33470-IR	y[1] v[1]; P{y[+t7.7] v[+t1.8]=TRiP.HM05026}attP2	BDSC #28540
CG9436-IR	y[1] sc[*] v[1] sev[21]; P{y[+t7.7] v[+t1.8]=TRiP.HMC05227}attP40	BDSC #62220
CG14834-IR	w1118; P{KK104405}VIE-260B	VDRC #100457
CG16772-IR	w1118; P{GD1586}v44900	VDRC #44900
CG5246-IR	y1 sc* v1; P{TRiP.HMC04098}attP40	BDSC #55410
CG10680-IR	y1 sc* v1; P{TRiP.HMC05665}attP40	BDSC #64630
CG18067-IR	y1 sc* v1; P{TRiP.HMC04071}attP40	BDSC #55383
CG14762-IR	y1 v1; P{TRiP.JF03294}attP2	BDSC #29615

### Sheet: Primer list
Primers
Target	Sequence 5'-3'	Source
dnaA-F	AAGTGTTATTAGTTGGTGGAAGTAC	Anbutsu and Fukatsu, 2003
dnaA-R	ATCTTTTACATCACCAGCTAAAACT	Anbutsu and Fukatsu, 2003
dnaK-F	TTAAGAGCAGTTTCAAAATCGGG	This study
dnaK-F	TGAAAAAAACAAACAAATTGTTATTACTTC	This study
rps17-F	CACTCCCAGGTGCGTGGTAT	Anbutsu and Fukatsu, 2003
rps17-R	GGAGACGGCCGGGACGTAGT	Anbutsu and Fukatsu, 2003
rp49-F (rpL32)	GACGCTTCAAGGGACAGTATCTG	Romeo and Lemaitre, 2008
rp49-R (rpL32)	AAACGCGGTTCTGCATGAG	Romeo and Lemaitre, 2008
pgrpsb1-F	ATGAACACATCAACGGCA	This study
pgrpsb1-R	GCTCTCGTTCTATGTGGA	This study
gnbplike3-F	CGTCAAGGTCAACTCACCGA	This study
gnbplike3-R	CTCCGGGTCTAAGCTGATGG	This study
nimb5-F	CGTAACGACAACGGTGACTG	Ramond et al., 2020
nimb5-R	GTCTCGTCCAGCTTGTAGCC	Ramond et al., 2020
modsp-F	CAGGATCTGGCCCTTCTGAC	This study
modsp-R	GCACACGGAATTCGACTTGG	This study
hayan-F	GTGGCAGCGTGTGAGAAGAT	This study
hayan-R	CCATGTGGGGATAGACGC	This study
sp7-F	TGGGATGGGATGGTGAGAGT	This study
sp7-R	GTGCAATCAGCCAGCAAACA	This study
sph93-F	AACCAAATGGCCCCGAAGAT	This study
sph93-R	TGTTGTATACCCGCCGTTGT	This study
spn27A-F	GCAGAAGGCCGGCATTAATG	This study
spn27A-R	TGGTGGGTGAGTGGACTTTG	This study
spn28dc-F	TCTGGCCAACGCATTGTACT	This study
spn28dc-R	CAA TGA TCT TGC AGC CCA GC	This study
tep2-F	TATCCGTTAGCGTGGATGGC	This study
tep2-R	TCCGTTCCATGGACACTGTG	This study
irc-F	CGGAGATTCGCGGGTGAATA	This study
irc-R	CAGCCACTCCTCAATGACCA	This study
attc-F	CCAATCTTTGGCAGTCGCAG	This study
attc-R	GAGAGTCCCAGATTGGCACC	This study
im23-F	GAAAACGTCGTAGTCGGTGG	This study
im23-R	TGGCAGACGACCACTGTAAC	This study
cg33470-F (IMPPP)	GGTGAGCATGTGTACACCGA	Hanson et al., 2019
cg33470-R (IMPPP)	GGCGGAAAAATTGGGACCAC	Hanson et al., 2019
drs-F	CGTGAGAACCTTTTCCAATATGATG	Romeo and Lemaitre, 2008
drs-R	TCCCAGGACCACCAGCAT	Romeo and Lemaitre, 2008
